# RudLOV—a new optically synchronized cargo transport method reveals unexpected effect of dynasore

**DOI:** 10.1101/2023.11.04.565648

**Authors:** Tatsuya Tago, Takumi Ogawa, Yumi Goto, Kiminori Toyooka, Takuro Tojima, Akihiko Nakano, Takunori Satoh, Akiko K. Satoh

**Affiliations:** Division of Life Science, Graduate School of Integral Arts and Science, Hiroshima University, Higashi-Hiroshima, Hiroshima 739-8521, Japan; Technology Platform Division, Mass Spectrometry and Microscopy Unit, RIKEN Center for Sustainable Resource Science, Yokohama, Kanagawa 230-0045, Japan; Live Cell Super-Resolution Imaging Research Team, RIKEN Center for Advanced Photonics, 2-1 Hirosawa, Wako, Saitama 351-0198, Japan

## Abstract

Live imaging of secretory cargoes is a powerful method for understanding the mechanisms of membrane trafficking. Inducing the synchronous release of cargoes from an organelle is a key for enhancing microscopic observation. We developed an optical cargo-releasing method named as retention using dark state of LOV2 (RudLOV), which enables exceptional spatial, temporal, and quantity control during cargo release. A limited amount of cargo-release using RudLOV successfully visualized cargo cisternal-movement and cargo-specific exit sites on the Golgi/*trans*-Golgi network. Moreover, by controlling the timing of cargo-release using RudLOV, we revealed the canonical and non-canonical effects of the well-known dynamin inhibitor dynasore, which inhibits early-Golgi but not late-Golgi transport and exit from the *trans*-Golgi network where dynamin-2 is active. Accumulation of COPI vesicles at the *cis*-side of the Golgi stacks in dynasore-treated cells suggests that dynasore targets COPI-uncoating/tethering/fusion machinery in the early-Golgi cisternae or endoplasmic reticulum but not in the late-Golgi cisternae. These results provide insight into the cisternal maturation of Golgi stacks.
