## Supplementary material for "RudLOV—a new optically synchronized cargo transport method reveals unexpected effect of dynasore": Table S1.xlsx

### Sheet: シート1
	Information of markers and plasmids used in this work
	Backbone and inserts with coding region are described. For further information, electronic files in GenBank format in available in Dryad (doi:)
	marker	ManII::EGFP
	vector name	CMV-ManII-EGFP
	backbone	pEGFP-N1
		source	Clontech
	insert 1	MAN2A1 Alpha-mannosidase 2, mouse
		M1..L116	https://www.uniprot.org/uniprotkb/P27046/
		source	Str-KDEL_ManII-SBP-tagBFP (Plasmid #65254)
			gift from Franck Perez
			https://www.addgene.org/65254/
	Linker	synthetic	DPPVAT
	insert 2	EGFP
		source	pEGFP-N1 (Clontech)
	marker	Clover::GM130
	vector name	CMV-2xCv-GM130
	backbone	pEGFP-N1
		source	Clontech
	insert 1	tandem repeat of two mClover3 (KpnI deleted silently)
		source	pKanCMV-mClover3-mRuby3 (Plasmid #74252)
			gift from Franck Perez
			https://www.addgene.org/74252/
		linker of 2FPs	TRGGGSGGT
	linker		TSGGGGSGGGAAAGGRSGGGAPGGGGSGGGGSTG
	insert 2	GOLGA2 Golgin subfamily A member 2, human
		S2..732STOP	https://www.uniprot.org/uniprotkb/Q08379/
		source	cDNA of HeLa cell
	marker	Ruby::GM130
	vector name	CMV-2xRb-GM130
	backbone	pEGFP-N1
		source	Clontech
	insert 1	tandem repeat of two mRuby3
		source	pKanCMV-mClover3-mRuby3 (Plasmid #74252)
			gift from Franck Perez
			https://www.addgene.org/74252/
		linker of 2FPs	TRGGGSGGT
	linker		TSGGGGSGGGAAAGGRSGGGAPGGGGSGGGGSTG
	insert 2	GOLGA2 Golgin subfamily A member 2, human
		S2..732STOP	https://www.uniprot.org/uniprotkb/Q08379/
		source	cDNA of HeLa cell
	marker	TfR::Scarlet
	vector name	CMV-TfR-2xSca
	backbone	pEGFP-N1
		source	Clontech
	insert 1	human TFRC, Transferrin receptor protein 1
		M1..F760
		source	mTagBFP2-TFR-20 (Plasmid #55327)
			gift from Michael Davidson
			https://www.addgene.org/55327/
	linker	synthetic	SEFGSTGSTGGGGGSGGGAAAGGRSGGGAPGGGGSGGGGSSA
	insert 2	tandem repeat of two mScarlet-I (SalI deleted silently)
		source	Double UP mNeon to mScarlet P2A Rac1-wt (Plasmid #125135)
			gift from Michael Davidson
			https://www.addgene.org/55327/
		linker of 2FPs	GGGSGGGSSA
	marker	GFP::Vamp3
	vector name	pEGFP VAMP3 (Plasmid #42310)
			gift from Thierry Galli
			https://www.addgene.org/42310/
	marker	Scarlet::Rab6
	vector name	CT7-2xSca-Rab6a
	backbone	pEGFP-N1
		source	Clontech
	insert 1	tandem repeat of two mScarlet-I (SalI deleted silently)
		source	Double UP mNeon to mScarlet P2A Rac1-wt (Plasmid #125135)
			gift from Erik Dent
			https://www.addgene.org/125135/
		linker of 2FPs	TRGGGSGGT
	linker	synthetic	TSGGGGSGGGAAAGGRSGGGAPGGGGSGGGGSTG
	insert 2	human Rab6a, Ras-related protein Rab-6A , isoform P20340-1
		M1..STOP209	https://www.uniprot.org/uniprotkb/P20340/
		source	cDNA of HeLa cell
	marker	NeonGreen::εCOP
	vector name	CT7-2xNG-COPe
	backbone	pEGFP-N1
		source	Clontech
	insert 1	tandem repeat of two mNeonGreen
		source	Double UP mNeon to mScarlet P2A Rac1-wt (Plasmid #125135)
			gift from Erik Dent
			https://www.addgene.org/125135/
		linker of 2FPs	TRGGGSGGT
	linker	synthetic	TSGGGGSGGGAAAGGRSGGGAPGGGGSGGGGSS
	insert 2	human COPE, Coatomer subunit epsilon
		A2..STOP309	https://www.uniprot.org/uniprotkb/O14579/
		source	cDNA of HeLa cell
	vector name	pEBP-Sec61b-mTagBFP2-LL-LOV2
	backbone	pEB-multi-TGT-puro
		source	FujiFilm
	insert 1	kan-r	pEGFP-N1
		source	Clontech
			(replacing puro-r)
	insert 2	Sec61b	Protein transport protein Sec61 subunit beta
		M1..S96	https://www.uniprot.org/uniprotkb/P60468/
		source	cDNA of HeLa cell
	linker	synthetic	AAAT
	insert 3	mTagBFP2
		source	mTagBFP2-TFR-20 (Plasmid #55327)
			gift from Michael Davidson
			https://www.addgene.org/55327/
	linker	synthetic	GAPGGGGSGGGAGSGSGSGGGGSGGGGSGGGSGGGSGGGSGGGSGGGGSGGGGSGGGSGGGTGTGTGTAAAGGRSGGSGSGDAPGGGGSGGGGSS
	insert 4	LOV2	pTriEx-NTOM20-LOV2 (Plasmid #81009)
			gift from Klaus Hahn
			https://www.addgene.org/81009/
	cargo	Zdk1::Clover::GPI
	vector name	CMV-SP-Zdk-2xCv-GPI
	backbone	pEGFP-N1
		source	Clontech
	insert 1	Signal peptide of Interleukin-2
		M1..T18	MYRMQLLSCIALSLALVT
		source	Str-KDEL_SBP-EGFP-GPI (Plasmid #65294)
			gift from Franck Perez
			https://www.addgene.org/65294/
	linker	synthetic	NSGSGSGS
	insert 2	Zdk1	MVDNKFNKEKTRAGAEIHSLPNLNVEQKFAFIVSLFDDPSQSANLLAEAKKLNDAQAPK
		Linker	ggatccggtggttctggttctggtGGTACC
		source	pTriEx-mVenus-Zdk1-Rac1 Q61L (Plasmid #81137)
			gift from Klaus Hahn
			https://www.addgene.org/81137/
	insert 3	tandem repeat of two mClover3 (KpnI deleted silently)
		source	pKanCMV-mClover3-mRuby3 (Plasmid #74252)
			gift from Franck Perez
			https://www.addgene.org/74252/
		linker of 2FPs	TRGGGSGGT
	linker	synthetic	TSGGGGSGGGAAAGGRSGGGAPGGGGSGGGGSS
	insert 4	GPI-anker signal of human CD59 glycoprotein
		L100..STOP129	LENGGTSLSEKTVLLLVTPFLAAAWSLHP*
			https://www.uniprot.org/uniprotkb/P13987/
		source	Str-KDEL_SBP-EGFP-GPI (Plasmid #65294)
			gift from Franck Perez
			https://www.addgene.org/65294/
	cargo	Zdk1::Clover::VSVG
	vector name	CMV-SP-Zdk-2xCv-VSVG
	backbone	CMV-SP-Zdk-2xCv-GPI
		source	this paper
	insert 1	VSV-G, vesicular stomatitis Indiana virus G protein
		F18..I500	https://www.uniprot.org/uniprotkb/B7UCZ5/
		source	Str-Ii_VSVG-SBP-EGFP (Plasmid #65300)
			gift from Franck Perez
			https://www.addgene.org/65300/
	cargo	Zdk1::Scarlet::VSVG
	vector name	CMV-SP-Zdk1-2xSca-VSVG
	backbone	CMV-SP-Zdk1-2xCv-GPI
		source	this paper
	insert 1	tandem repeat of two mScarlet-I (SalI deleted silently)
		source	Double UP mNeon to mScarlet P2A Rac1-wt (Plasmid #125135)
			gift from Erik Dent
			https://www.addgene.org/125135/
		linker of 2FPs	TRGGGSGGT
	linker	synthetic	TSGGGGSGGGAAAGGRSGGGAPGGGGSGGGGSTG
	cargo	TNFα::Zdk1::Clover
	vector name	CMV-TNF-Zdk-2xCv
	backbone	pEGFP-N1
		source	Clontech
	insert 1	human TNF, Tumor necrosis factor
		M1..	https://www.uniprot.org/uniprotkb/P01375/
		linker	GLEGRAHGAPRP
		source	Str-KDEL_TNF-SBP-EGFP (Plasmid #65278)
			gift from Franck Perez
			https://www.addgene.org/65278/
	linker	synthetic	TSGGGGSGGGAAAGGRSGGGAPGGGGSGGGGGSGS
	insert 2	Zdk1	MVDNKFNKEKTRAGAEIHSLPNLNVEQKFAFIVSLFDDPSQSANLLAEAKKLNDAQAPK
		source	pTriEx-mVenus-Zdk1-Rac1 Q61L (Plasmid #81137)
			gift from Klaus Hahn
			https://www.addgene.org/81137/
	linker	synthetic	GSGGSGSGSGGSSA
	insert 3	tandem repeat of two mClover3 (KpnI deleted silently)
		source	pKanCMV-mClover3-mRuby3 (Plasmid #74252)
			gift from Franck Perez
			https://www.addgene.org/74252/
		linker of 2FPs	GGGSGGGSSA
	cargo	TNFα::Zdk1::Scarlet
	vector name	CMV-TNF-Zdk-2xSca
	backbone	CMV-TNF-Zdk-2xCv
	insert 1	tandem repeat of two mScarlet-I (SalI deleted silently)
		source	CMV-TfR-2xSca
			this work
	cargo	SBP::Scarlet::GPI
	vector name	Str-KDEL_SBP-2xSca-GPI
	backbone	Str-KDEL_SBP-EGFP-GPI (Plasmid #65294)
			gift from Franck Perez
			https://www.addgene.org/65294/
	linker	synthetic	GSGGSGSGGTT
	insert 1	tandem repeat of two mScarlet-I (SalI deleted silently)
		source	CT7-2Sca-Rab6a
			this work
	linker	synthetic	TSGGGGSGGGAAAGGRSGGGAPGGGGSGGGGSS
	cargo	SBP::NeonGreen::VSVG
	vector name	Str-KDEL_SBP-2NG-VSVG (Str::KDEL_SBP::NeonGreen::VSVG)
	backbone	Str-KDEL_SBP-EGFP-GPI (Plasmid #65294)
			gift from Franck Perez
			https://www.addgene.org/65294/
	linker	synthetic	GSGGSGSGGTT
	insert 1	tandem repeat of two mNeonGreen
		this work	CT7-2xNG-COPe
	linker	synthetic	TSGGGGSGGGAAAGGRSGGGAPGGGGSGGGGSS
	insert 2	VSV-G	CMV-SP-Zdk1-2xSca-VSVG
